# Linear Interaction Between Replication and Transcription Shapes DNA Break Dynamics at Recurrent DNA Break Clusters

**DOI:** 10.1101/2023.08.22.554340

**Authors:** Lorenzo Corazzi, Vivien Ionasz, Sergej Andrejev, Li-Chin Wang, Athanasios Vouzas, Marco Giaisi, Giulia Di Muzio, Boyu Ding, Anna J.M. Marx, Jonas Henkenjohann, Michael M. Allers, David M. Gilbert, Pei-Chi Wei

## Abstract

Recurrent DNA break clusters (RDCs) are replication-transcription collision hotspots; many are unique to neural progenitor cells. Through high-resolution replication sequencing and a capture-ligation assay in mouse neural progenitor cells experiencing replication stress, we unraveled the replication features dictating RDC location and orientation. Most RDCs occur at the replication forks traversing timing transition regions (TTRs), where sparse replication origins connect unidirectional forks. Leftward-moving forks generate telomere-connected DNA double-strand breaks (DSBs), while rightward-moving forks lead to centromere-connected DSBs. Strand-specific mapping for DNA-bound RNA revealed co-transcriptional dual-strand DNA:RNA hybrids present at a higher density in RDC than in other actively transcribed long genes. In addition, mapping RNA polymerase activity revealed that head-to-head interactions between replication and transcription machinery resulted in 60% DSB contribution to the head-on compared to 40% for co-directional. Our findings revealed TTR as a novel fragile class and highlighted how the linear interaction between transcription and replication impacts genome stability.
