## Supplementary material for "Linear Interaction Between Replication and Transcription Shapes DNA Break Dynamics at Recurrent DNA Break Clusters": Table S1

### Sheet: Table S1
Datasets used in this article
Features	DNA replication	DNA breaks	Transcription	DNA:RNA hybrids
Assays	16-fraction Repli-seq	LAM-HTGTS	GRO-seq	DRIP- and DRIPc-seq
Conditions	with or without aphidicolin	with or without aphidicolin	without aphidicolin	without aphidicolin
Data availability	GSE254765	GSE233842 (generated by L.C and I. V. in this article), GSE106822 (Wei 2018), and GSE74356 (Wei 2016)	GSE233842	GSE254765
Data analysis pipelines
Assay types	Purpose	Pipeline
16-fraction Repli-seq	Alignment, generate bedgraph	https://github.com/brainbreaks/HighRes_RepliSeq
16-fraction Repli-seq	BIRCH algorithm, replciation features	https://github.com/ClaireMarchal/High-Res_repli-seq_Features
16-fraction Repli-seq	Replication termination prediction	https://github.com/brainbreaks/DSB_Paper
LAM-HTGTS	Alignment and determine junction position	https://github.com/brainbreaks/HTGTS
LAM-HTGTS	Call RDC	https://github.com/brainbreaks/DSB_Paper
GRO-seq	Alignment, generate coverage graph	https://github.com/brainbreaks/GROseq
DRIP- and DRIPc-seq	Alignment, generate coverage graph	As described in Sanz and Chedin, 2019 (doi: 10.1038/s41596-019-0159-1)
