## Supplementary material for "Linear Interaction Between Replication and Transcription Shapes DNA Break Dynamics at Recurrent DNA Break Clusters": Table S2

### Sheet: Table notes
Table S2. RDC location, replication pattern of the DNA sequences beneath, and DNA:RNA hybrids peaks within RDC
1. The range of RDC was determined based on the 'RDC island,' as depicted in Figures 2, 3, S3, and S4. The significance was shown as -log10P.
2. The largest gene underneath RDC was annotated in this table.
3. The table shows coordinates of the mm10 genome build.

### Sheet: Table S2
RDCChrom	RDCstart	RDCend	Gene (RDC) name	-log10P	Gene Coding strand	Gene start	Gene end	RPKM	Defined as RDC in Wei et al 2018	Group (Wei et al., 2018 PNAS)
chr1	3278001	3638001	Xkr4 (RDC-chr1-3.4)	10.3395	-	3355868	3519834	0.55	No	NA
chr1	25069025	25793140	Adgrb3 (RDC-chr1-25.4)	24.5431	-	25128446	25732320	1.02	Yes	1
chr1	33414448	34325953	Dst (RDC-chr1-33.9)	29.4204	+	33443331	34303775	2.1	Yes	2
chr1	61632243	62827698	Pard3b (RDC-chr1-62.3)	84.1803	+	61707893	62806356	0.42	Yes	2
chr1	68047571	69090635	Erbb4 (RDC-chr1-68.6)	48.2806	-	68070283	69051144	0.3	Yes	1
chr1	89387657	89916453	Agap1 (RDC-chr1-89.7)	7.56415	+	89457648	89881827	2.42	Yes	1
chr1	123467712	124012362	Dpp10 (RDC-chr1-123.7)	20.45	-	123512594	123846196	0.08	No	NA
chr1	126146833	126780833	Nckap5 (RDC-chr1-126.5)	18.9481	-	126245388	126749279	0.58	Yes	1
chr1	176615202	177384213	Akt3 (RDC-chr1-177)	17.7916	-	176727984	177219708	3.03	No	NA
chr1	178517903	179636549	Smyd3 (RDC-chr1-179.1)	53.594	-	178678624	179525148	0.61	No	NA
chr10	3962001	4429976	Plekhg1 (RDC-chr10-4.2)	11.9623	+	3996874	4350165	1	No	NA
chr10	8684060	9672828	Samd5 (RDC-chr10-9.2)	40.2521	-	8715017	9630468	0.83	No	NA
chr10	12494331	12898331	Utrn (RDC-chr10-12.7)	11.4446	-	12629144	12864554	1.12	Yes	2
chr10	28057311	28505128	Ptprk (RDC-chr10-28.3)	10.0482	+	28149402	28462096	0.69	No	NA
chr10	31828018	32840929	Nkain2 (RDC-chr10-32.3)	57.9577	-	31887159	32688587	0.58	Yes	1
chr10	49226285	49647532	Grik2 (RDC-chr10-49.5)	20.6286	-	49330362	49604057	0.76	Yes	1
chr10	73336611	74261936	Pcdh15 (RDC-chr10-73.8)	31.4202	+	73457542	74238445	0.04	No	NA
chr10	90437522	90958154	Anks1b (RDC-chr10-90.7)	6.6373	+	90486672	90925610	0.28	Yes	1
chr10	109663719	110358077	Nav3 (RDC-chr10-110.1)	19.3448	-	109840703	110303486	0.45	Yes	1
chr10	119377165	120490670	Grip1 (RDC-chr10-119.9)	26.7147	+	119416183	120457965	1.13	Yes	2
chr11	35797732	36141732	Tenm2 (RDC-chr11-35.9)	7.67267	-	35832002	36012855	0.68	No	NA
chr11	47145855	47772127	Sgcd (RDC-chr11-47.4)	12.3995	-	47234491	47599805	0.07	No	NA
chr11	86456165	86796511	NA (RDC-chr11-86.6)	16.7829	multiple genes	NA	NA	NA	No	NA
chr11	88310475	88674475	Msi2 (RDC-chr11-88.4)	7.67802	-	88356244	88543712	6.26	No	NA
chr11	108751437	109074413	Cep112 (RDC-chr11-108.9)	19.1281	+	108853310	109037027	0.34	No	NA
chr11	113519211	113779211	Slc39a11 (RDC-chr11-113.7)	5.05471	-	113559047	113752209	0.8	No	NA
chr12	3350001	5499904	Klhl29 (RDC-chr12-4.4)	111.935	-	3402431	5391460	1.45	No	NA
chr12	34277457	34790819	Hdac9 (RDC-chr12-34.5)	12.2629	-	34325382	34718380	4.35	Yes	1
chr12	41000568	41904183	Immp2l (RDC-chr12-41.4)	35.925	+	41024465	41809582	0.18	No	NA
chr12	53222915	54128841	Npas3 (RDC-chr12-53.7)	51.6842	+	53239619	54092473	1.71	Yes	1
chr12	66525620	67214642	Mdga2 (RDC-chr12-66.9)	24.2008	-	66660214	67084381	0.29	Yes	1
chr12	79590530	79866530	Rad51b (RDC-chr12-79.7)	6.06685	+	79627750	79769212	0.45	No	NA
chr13	15475390	15765390	Gli3 (RDC-chr13-15.7)	7.28996	+	15617355	15713559	2.87	No	NA
chr13	23390303	23823898	NA (RDC-chr13-23.6)	16.1907	multiple genes	NA	NA	NA	No	NA
chr13	29565555	29987330	Cdkal1 (RDC-chr13-29.8)	7.40764	-	29686361	29951355	0.63	No	NA
chr13	35980550	36599764	Fars2 (RDC-chr13-36.3)	10.4656	+	36072010	36532409	0.67	No	NA
chr13	45510675	46002783	Atxn1 (RDC-chr13-45.8)	9.1018	-	45541230	45974529	0.99	No	NA
chr13	76659575	77348740	Mctp1 (RDC-chr13-77)	24.1316	+	76806494	77215703	0.03	Yes	2
chr13	81090761	81661839	Adgrv1 (RDC-chr13-81.4)	10.6769	-	81110529	81634039	1.25	No	NA
chr13	102695867	103198650	Mast4 (RDC-chr13-102.9)	15.3901	-	102727601	103137784	0.55	No	NA
chr13	109269609	109973177	Pde4d (RDC-chr13-109.6)	23.5892	+	109306021	109949243	0.47	No	NA
chr14	11555686	12464406	Ptprg (RDC-chr14-12)	32.6279	+	11581924	12384475	1.08	Yes	1
chr14	20905296	21692452	Adk (RDC-chr14-21.3)	21.629	+	20935266	21665354	0.66	Yes	2
chr14	25348098	25715542	Zmiz1 (RDC-chr14-25.6)	10.5722	+	25454877	25667478	6.13	Yes	1
chr14	27594833	28544111	Erc2 (RDC-chr14-28.1)	31.8078	+	27696869	28513989	0.53	No	NA
chr14	34752591	35504115	Grid1 (RDC-chr14-35.1)	20.6246	+	34860629	35386570	0.33	No	NA
chr14	38480743	39389435	Nrg3 (RDC-chr14-38.9)	60.1022	-	38588926	39277565	0.15	Yes	1
chr14	93022398	93877810	Pcdh9 (RDC-chr14-93.4)	33.3989	-	93060425	93809404	0.45	Yes	1
chr14	116933509	117998238	Gpc6 (RDC-chr14-117.5)	63.3726	+	116958106	117971029	0.63	Yes	1
chr15	8175909	8471909	Nipbl (RDC-chr15-8.3)	7.05187	-	8234909	8450265	3.53	Yes	2
chr15	30232297	31045342	Ctnnd2 (RDC-chr15-30.7)	42.7307	+	30342616	31012223	1.11	Yes	2
chr15	47852193	48626954	Csmd3 (RDC-chr15-48.2)	62.2669	-	47881475	48501932	0.04	Yes	1
chr15	72834278	73452278	Trappc9 (RDC-chr15-73.2)	17.3207	-	72923464	73428463	0.99	Yes	2
chr15	85874857	86359615	Tbc1d22a (RDC-chr15-86.2)	12.107	+	86041592	86313598	0.93	No	NA
chr16	5860828	7148390	Rbfox1 (RDC-chr16-6.5)	60.3596	+	5897080	7097105	0.2	Yes	1
chr16	24359159	25075069	Lpp (RDC-chr16-24.7)	23.7812	+	24392793	25022047	1.24	No	NA
chr16	39994764	41743871	Lsamp (RDC-chr16-40.9)	63.1067	+	40045749	41678571	0.35	Yes	1
chr16	43164157	43682198	Zbtb20 (RDC-chr16-43.4)	13.5544	+	43213188	43646321	1.2	Yes	1
chr16	66736091	67518859	Cadm2 (RDC-chr16-67.2)	48.6636	-	66856345	67467779	0.38	Yes	1
chr17	3122001	3568001	Tiam2 (RDC-chr17-3.4)	10.6023	+	3197329	3530983	0.26	No	NA
chr17	10130838	10400439	Qk (RDC-chr17-10.3)	16.3898	-	10173597	10343447	10.46	Yes	2
chr17	10694004	11325400	Park2 (RDC-chr17-11)	10.3388	+	10727588	11243311	0.18	Yes	2
chr17	29943521	30607441	Btbd9 (RDC-chr17-30.2)	24.6089	-	30000674	30488910	1.25	No	NA
chr17	50529166	50961697	Tbc1d5 (RDC-chr17-50.7)	10.1492	-	50570333	50919885	0.68	No	NA
chr17	62594095	62897920	Efna5 (RDC-chr17-62.7)	10.2241	-	62626665	62872007	1.96	No	NA
chr17	66638929	67332414	Ptprm (RDC-chr17-67)	13.6805	-	66668610	67285125	0.67	Yes	1
chr17	85911379	86710716	Prkce (RDC-chr17-86.3)	14.1958	+	85978451	86676854	0.78	Yes	2
chr17	90191045	90935940	Nrxn1 (RDC-chr17-90.6)	30.9389	-	90265754	90837229	0.79	Yes	1
chr18	24725887	25741441	Fhod3 (RDC-chr18-25.2)	35.5056	+	24763305	25626275	0.71	Yes	2
chr18	35079809	35648322	Sil1 (RDC-chr18-35.4)	9.59485	-	35105221	35615804	0.93	No	NA
chr18	69351539	69729600	Tcf4 (RDC-chr18-69.5)	26.5445	+	69379528	69707331	4.23	Yes	1
chr18	71467245	72154063	Dcc (RDC-chr18-71.8)	27.1968	-	71519253	72070163	0.58	Yes	1
chr19	5659345	5930090	Malat1 (RDC-chr19-5.8)	3.69236	-	5795690	5802671	148.48	Yes	3
chr19	30537206	31758334	Prkg1 (RDC-chr19-31.1)	105.254	-	30577554	31698082	0.17	Yes	1
chr2	40910131	41444131	Lrp1b (RDC-chr2-41.2)	9.37311	-	41075524	41393624	0.12	Yes	1
chr2	140629693	141193693	Macrod2 (RDC-chr2-141)	15.8741	+	140765150	141148316	0.1	Yes	1
chr2	161520688	162394688	Ptprt (RDC-chr2-161.9)	33.5194	-	161554703	162274846	0.27	Yes	1
chr3	23980818	25119840	Naaladl2 (RDC-chr3-24.6)	128.055	-	24036911	25087961	0.04	Yes	1
chr3	25603625	26226793	Nlgn1 (RDC-chr3-25.9)	29.1458	-	25637564	26071668	0.16	Yes	1
chr3	55600850	55866850	Nbea (RDC-chr3-55.7)	9.50908	-	55624803	55824288	1.99	Yes	2
chr3	86637151	87001151	Lrba (RDC-chr3-86.8)	11.9991	+	86691838	86959122	0.53	Yes	2
chr3	87929409	89283752	Ash1l (RDC-chr3-88.6)	42.289	+	88070782	89097538	3.67	Yes	3
chr3	118709752	119239072	Dpyd (RDC-chr3-119)	16.668	+	118860508	119173993	0.27	Yes	1
chr3	126899641	127169641	Ank2 (RDC-chr3-127)	7.75171	-	126921707	127118339	1.9	No	NA
chr3	141470001	142198017	Unc5c (RDC-chr3-141.8)	13.9595	+	141507412	142063858	0.5	No	NA
chr3	148774650	149016650	Adgrl2 (RDC-chr3-148.9)	12.4252	-	148822519	148992109	2.52	No	NA
chr3	156694898	157267476	Negr1 (RDC-chr3-157)	23.3045	+	156743003	157161383	0.46	No	NA
chr3	157943217	158381217	Lrrc7 (RDC-chr3-158.1)	10.8325	-	157982005	158212492	0.33	No	NA
chr4	20235563	20640853	Nkain3 (RDC-chr4-20.4)	10.8412	-	20275560	20568361	0.28	No	NA
chr4	65361049	66158283	Astn2 (RDC-chr4-65.8)	29.7842	-	65504185	66052184	0.36	Yes	1
chr4	75982410	76430605	Ptprd (RDC-chr4-76.2)	10.2037	-	76017684	76393935	0.39	Yes	1
chr4	89165882	89431882	Gm12610 (RDC-chr4-89.3)	11.8999	+	89192184	89332609	0.38	No	NA
chr4	97726263	98162263	Nfia (RDC-chr4-98)	14.7292	+	97821030	98136624	2.03	Yes	1
chr4	103877743	104721596	Dab1 (RDC-chr4-104.3)	13.1172	+	104038788	104623123	0.5	No	NA
chr4	110165237	111142081	Agbl4 (RDC-chr4-110.6)	13.1801	+	110202465	111078119	0.22	No	NA
chr4	128179907	128805907	Csmd2 (RDC-chr4-128.5)	14.6737	+	128289079	128778388	0.54	Yes	2
chr4	142024145	142280145	Kazn (RDC-chr4-142.1)	6.08187	-	142051214	142235420	1.83	No	NA
chr4	149022902	149364902	Pex14 (RDC-chr4-149.2)	6.91573	-	149137164	149268678	1.99	No	NA
chr4	150172094	150736992	Rere (RDC-chr4-150.4)	11.2319	+	150207148	150640153	4.9	No	NA
chr4	155045707	155628854	Prkcz (RDC-chr4-155.4)	7.95724	-	155129438	155571154	0.62	No	NA
chr5	4801299	5395770	Cdk14 (RDC-chr5-5.1)	8.5356	-	4831681	5335703	0.82	No	NA
chr5	19351232	20716247	Magi2 (RDC-chr5-20)	107.42	+	19428967	20655658	0.34	Yes	1
chr5	57697672	58187921	Pcdh7 (RDC-chr5-57.9)	16.2987	+	57741657	58134248	0.57	No	NA
chr5	81005443	81848513	Adgrl3 (RDC-chr5-81.5)	44.2591	+	81191469	81825734	0.95	Yes	1
chr5	124849356	125575571	Tmem132b (RDC-chr5-125.2)	22.5467	+	124985717	125470232	0.19	No	NA
chr5	131124549	132622751	Auts2 (RDC-chr5-131.9)	208.141	-	131156567	132587502	2.52	Yes	1
chr5	141204842	142250924	Sdk1 (RDC-chr5-141.7)	68.7296	+	141232650	142224835	0.32	Yes	1
chr6	27547650	28079884	Grm8 (RDC-chr6-27.8)	8.26945	-	27587747	28006116	0.09	No	NA
chr6	28616909	28929648	Snd1 (RDC-chr6-28.8)	7.4764	+	28721670	28910231	2.19	No	NA
chr6	33304593	34030008	Exoc4 (RDC-chr6-33.6)	13.9269	+	33348070	33814521	0.95	Yes	1
chr6	36682463	36937816	Ptn (RDC-chr6-36.8)	19.5357	-	36711091	36828861	3.37	Yes	2
chr6	43356544	43681540	Tpk1 (RDC-chr6-43.5)	11.2914	-	43397376	43632451	0.38	No	NA
chr6	61184353	62344201	Ccser1 (RDC-chr6-61.8)	49.0922	+	61473179	62029109	0.63	Yes	1
chr6	63273641	64700751	Grid2 (RDC-chr6-63.9)	51.1292	+	63482988	64272266	0.16	Yes	1
chr6	76913847	78105173	Ctnna2 (RDC-chr6-77.5)	82.2615	-	77063951	77836524	0.89	Yes	1
chr6	84526364	85095146	Exoc6b (RDC-chr6-84.8)	15.8561	-	84553213	85069731	1.29	No	NA
chr6	93635932	94297684	Magi1 (RDC-chr6-93.8)	17.4486	-	93664054	93905304	2.38	No	NA
chr6	98890139	99623583	Foxp1 (RDC-chr6-99.2)	36.7922	-	98910496	99543665	1.82	No	NA
chr6	118551225	119138775	Cacna1c (RDC-chr6-118.9)	14.4037	-	118605636	119113034	0.77	No	NA
chr6	143815785	144682799	Sox5 (RDC-chr6-144.2)	22.9736	-	143840752	144582651	1.21	Yes	1
chr7	79412866	79729317	NA (RDC-chr7-79.5)	26.136	multiple	NA	NA	NA	No	NA
chr7	91364879	92091071	Dlg2 (RDC-chr7-91.7)	12.1256	+	91406747	92055039	0.12	No	NA
chr7	96192409	97481327	Tenm4 (RDC-chr7-96.8)	40.1521	+	96217601	97322692	1.17	No	NA
chr7	101948977	102398977	Stim1 (RDC-chr7-102.1)	14.4733	+	101976463	102280499	0.64	Yes	2
chr7	112246667	112937224	Tead1 (RDC-chr7-112.6)	22.0603	+	112281852	112907311	3.28	No	NA
chr7	115417038	116230561	Sox6 (RDC-chr7-115.8)	37.081	-	115442361	116152093	1.74	Yes	1
chr7	134626001	135206964	Dock1 (RDC-chr7-134.9)	13.63	+	134652575	135173722	0.61	Yes	1
chr8	11169821	11515821	Col4a2 (RDC-chr8-11.3)	17.2601	+	11190497	11476739	1.61	No	NA
chr8	16195399	17451061	Csmd1 (RDC-chr8-16.8)	68.31	-	16220357	17320086	0.15	Yes	1
chr8	18654748	18954178	Mcph1 (RDC-chr8-18.8)	13.6088	+	18714718	18880096	1.27	No	NA
chr8	37910903	38447585	Sgcz (RDC-chr8-38.2)	23.5294	-	38080720	38381612	0.07	No	NA
chr8	47911856	49011760	Tenm3 (RDC-chr8-48.5)	37.4653	-	48209926	48785006	2.23	No	NA
chr8	49846651	50827667	1700019L22Rik (RDC-chr8-50.4)	52.8173	-	50008984	50746924	Not annotated	No	NA
chr8	65665909	66267909	March1 (RDC-chr8-66)	15.5505	+	65845913	66103891	0.18	No	NA
chr8	72703577	73168584	Large (RDC-chr8-72.8)	8.59474	-	72728645	72940193	0.43	Yes	1
chr8	114385438	115357960	Wwox (RDC-chr8-114.8)	44.4198	+	114422050	115261165	0.34	Yes	1
chr8	118230158	119432417	Cdh13 (RDC-chr8-118.8)	82.7527	+	118270495	119304922	0.55	Yes	1
chr8	120219124	120679898	Gse1 (RDC-chr8-120.4)	14.4748	+	120249522	120609759	5.04	No	NA
chr8	127039001	127638592	Pard3 (RDC-chr8-127.3)	20.1642	+	127065412	127590186	2.22	No	NA
chr9	13422212	13872212	Maml2 (RDC-chr9-13.7)	16.7538	+	13481555	13832685	1.8	Yes	2
chr9	35109294	35536535	NA (RDC-chr9-35.4)	36.3299	multiple	NA	NA	NA	Yes	3
chr9	56005322	56548965	Peak1 (RDC-chr9-56.3)	11.3339	-	56091616	56506613	6.87	No	NA
chr9	66969789	67409943	Tln2 (RDC-chr9-67.1)	13.6288	-	66998287	67292134	0.55	No	NA
chr9	68582793	69522698	Rora (RDC-chr9-69.1)	28.7096	+	68715921	69496925	0.74	Yes	1
chr9	109998604	110302604	Map4 (RDC-chr9-110.2)	10.0284	+	110138835	110260012	2.8	No	NA
chr9	116550313	117407466	Rbms3 (RDC-chr9-116.9)	33.1185	-	116592498	117272383	0.43	Yes	2
chrX	83186328	83755151	Dmd (RDC-chrX-83.5)	14.8153	+	83247497	83678329	0.09	Yes	1
chrX	84333571	84908909	Dmd (RDC-chrX-84.6)	21.0293	+	84408587	84772538	0.09	Yes	1
chrX	86929407	88063605	Il1rapl1 (RDC-chrX-87.4)	60.2523	-	86960677	87925472	0.1	Yes	1
chrX	120246719	120892499	Pcdh11x (RDC-chrX-120.6)	44.8579	+	120379148	120799224	0.27	Yes	1
chrX	129909490	130509784	Diaph2 (RDC-chrX-130.2)	23.4357	+	130002746	130403596	0.42	No	NA
chrX	169600365	170036255	Mid1 (RDC-chrX-169.9)	25.753	+	169693049	170019525	0.86	No	NA
