## Supplementary material for "Linear Interaction Between Replication and Transcription Shapes DNA Break Dynamics at Recurrent DNA Break Clusters": Table S3

### Sheet: Table notes
Table S3. Gene Ontology (GO) analyses for newly-identified RDC-containing genes, and genes containing TTR in NPCs
Notes:
1. Tabs 1-3 are gene ontology analyses for newly identified RDC. The analyses was done using the FWER approach.
2. Tab 4 is gene ontology analysis for cellular processes, for genes overlap with TTR region in the NPCs.
3. Table in Tab 4 was generated by PANTHER. The PANTHER parameters can be found in the table.

### Sheet: 1. biological_process
RDC identified in Wei 2016 and Wei 2018
	node_id	node_name	raw_p_underrep	raw_p_overrep	FWER_underrep	FWER_overrep
1	GO:0007399	nervous system development	1	1.59055e-20	1	0		Node shared by both RDC sets
2	GO:0007155	cell adhesion	1	8.3944e-19	1	0
3	GO:0022610	biological adhesion	1	1.0951e-18	1	0
4	GO:0022008	neurogenesis	1	2.00237e-18	1	0
5	GO:0048699	generation of neurons	1	2.06382e-16	1	0
6	GO:0050808	synapse organization	1	5.05529e-16	1	0
7	GO:0048731	system development	1	3.95156e-15	1	0
8	GO:0098742	cell-cell adhesion via plasma-membrane adhesion molecules	1	5.02924e-15	1	0
9	GO:0007275	multicellular organism development	1	6.74575e-14	1	0
10	GO:0050807	regulation of synapse organization	1	7.57124e-14	1	0
11	GO:0098609	cell-cell adhesion	1	7.87677e-14	1	0
12	GO:0050803	regulation of synapse structure or activity	1	1.16094e-13	1	0
13	GO:0034330	cell junction organization	1	1.50922e-13	1	0
14	GO:0032501	multicellular organismal process	1	3.67902e-13	1	0
15	GO:0048856	anatomical structure development	1	4.19601e-13	1	0
16	GO:0030182	neuron differentiation	1	6.01967e-13	1	0
17	GO:0009653	anatomical structure morphogenesis	1	6.15202e-13	1	0
18	GO:0007416	synapse assembly	1	9.1949e-13	1	0
19	GO:0032502	developmental process	1	7.84741e-12	1	0
20	GO:0030154	cell differentiation	1	1.28826e-11	1	0
Additional RDC identified in this article
	node_id	node_name	raw_p_underrep	raw_p_overrep	FWER_underrep	FWER_overrep
1	GO:0048468	cell development	1	3.94369e-11	1	0
2	GO:0098609	cell-cell adhesion	1	2.16437e-10	1	0
3	GO:0007399	nervous system development	1	2.19083e-09	1	0
4	GO:0048666	neuron development	1	2.90911e-09	1	0
5	GO:0007155	cell adhesion	1	2.93222e-09	1	0
6	GO:0022610	biological adhesion	1	3.4375e-09	1	0
7	GO:0016043	cellular component organization	1	3.14606e-08	1	0
8	GO:0022008	neurogenesis	1	5.0437e-08	1	0
9	GO:0048856	anatomical structure development	1	7.25853e-08	1	0
10	GO:0030182	neuron differentiation	1	7.27468e-08	1	0
11	GO:0071840	cellular component organization or biogenesis	1	7.58937e-08	1	0
12	GO:0048699	generation of neurons	1	7.67443e-08	1	0
13	GO:0031175	neuron projection development	1	1.15146e-07	1	0
14	GO:0051179	localization	1	4.11307e-07	1	0
15	GO:0051641	cellular localization	1	4.21553e-07	1	0
16	GO:0032502	developmental process	1	5.78313e-07	1	0
17	GO:0007417	central nervous system development	1	6.54057e-07	1	0
18	GO:0048731	system development	1	7.75173e-07	1	0
19	GO:0007275	multicellular organism development	1	1.10965e-06	1	0
20	GO:0006928	movement of cell or subcellular component	0.999999	2.5369e-06	1	0.01

### Sheet: 2. cellular_component
RDC identified in Wei 2016 and Wei 2018
	node_id	node_name	raw_p_underrep	raw_p_overrep	FWER_underrep	FWER_overrep
1	GO:0030054	cell junction	1	3.81479e-18	1	0		Node shared by both RDC sets
2	GO:0045202	synapse	1	7.01521e-18	1	0
3	GO:0098978	glutamatergic synapse	1	3.57782e-12	1	0
4	GO:0098984	neuron to neuron synapse	1	5.16409e-12	1	0
5	GO:0098794	postsynapse	1	8.65637e-12	1	0
6	GO:0005886	plasma membrane	1	1.04217e-10	1	0
7	GO:0097060	synaptic membrane	1	1.35808e-10	1	0
8	GO:0045211	postsynaptic membrane	1	3.02397e-10	1	0
9	GO:0071944	cell periphery	1	4.33092e-10	1	0
10	GO:0099572	postsynaptic specialization	1	8.53817e-10	1	0
11	GO:0014069	postsynaptic density	1	3.62285e-09	1	0
12	GO:0032279	asymmetric synapse	1	4.44199e-09	1	0
13	GO:0043005	neuron projection	1	5.91322e-09	1	0
14	GO:0042995	cell projection	1	3.06657e-08	1	0
15	GO:0098590	plasma membrane region	1	5.25643e-08	1	0
16	GO:0120025	plasma membrane bounded cell projection	1	9.48647e-08	1	0
17	GO:0016020	membrane	1	2.77414e-07	1	0
18	GO:0030424	axon	1	3.78361e-07	1	0
19	GO:0099699	integral component of synaptic membrane	1	4.68389e-07	1	0
20	GO:0110165	cellular anatomical entity	1	5.02136e-07	1	0
Additional RDC identified in this article
	node_id	node_name	raw_p_underrep	raw_p_overrep	FWER_underrep	FWER_overrep
1	GO:0030054	cell junction	1	1.22429e-09	1	0
2	GO:0045202	synapse	1	7.25844e-08	1	0
3	GO:0043005	neuron projection	1	2.25561e-07	1	0
4	GO:0071944	cell periphery	1	2.8333e-07	1	0
5	GO:0005886	plasma membrane	1	3.93177e-07	1	0
6	GO:0042995	cell projection	1	4.07304e-07	1	0
7	GO:0120025	plasma membrane bounded cell projection	1	1.44392e-06	1	0
8	GO:0014069	postsynaptic density	1	1.96415e-06	1	0
9	GO:0032279	asymmetric synapse	1	2.28004e-06	1	0
10	GO:0070161	anchoring junction	1	3.0735e-06	1	0
11	GO:0099572	postsynaptic specialization	1	4.10124e-06	1	0
12	GO:0098984	neuron to neuron synapse	1	4.26339e-06	1	0
13	GO:0097060	synaptic membrane	0.999999	6.32791e-06	1	0
14	GO:0098794	postsynapse	0.999999	7.46419e-06	1	0
15	GO:0005856	cytoskeleton	0.999997	1.27734e-05	1	0
16	GO:0098978	glutamatergic synapse	0.999998	1.47064e-05	1	0
17	GO:0005911	cell-cell junction	0.999997	2.08171e-05	1	0
18	GO:0045211	postsynaptic membrane	0.999996	3.60597e-05	1	0.02
19	GO:0036477	somatodendritic compartment	0.999992	3.98158e-05	1	0.02
20	GO:0043025	neuronal cell body	0.999993	4.55103e-05	1	0.03

### Sheet: 3. molecular_function
RDC identified in Wei 2016 and Wei 2018
	node_id	node_name	raw_p_underrep	raw_p_overrep	FWER_underrep	FWER_overrep		Node shared by both RDC sets
1	GO:0050839	cell adhesion molecule binding	1	1.47623e-10	1	0
2	GO:0005515	protein binding	1	5.64101e-10	1	0
3	GO:0005488	binding	1	6.94361e-07	1	0
4	GO:0045296	cadherin binding	1	2.36368e-06	1	0
5	GO:0008013	beta-catenin binding	0.999999	1.25693e-05	1	0.01
6	GO:0030165	PDZ domain binding	0.999998	3.62536e-05	1	0.02
7	GO:0005001	transmembrane receptor protein tyrosine phosphatase activity	1	9.96424e-05	1	0.07
8	GO:0019198	transmembrane receptor protein phosphatase activity	1	9.96424e-05	1	0.07
9	GO:0005246	calcium channel regulator activity	0.999995	0.000205673	1	0.12
10	GO:0004725	protein tyrosine phosphatase activity	0.999987	0.000242648	1	0.14
11	GO:0042802	identical protein binding	0.999869	0.000416693	1	0.2
12	GO:0005102	signaling receptor binding	0.999878	0.000432564	1	0.21
13	GO:0044877	protein-containing complex binding	0.999846	0.000558961	1	0.3
14	GO:0005509	calcium ion binding	0.999888	0.000605823	1	0.3
15	GO:0008022	protein C-terminus binding	0.999918	0.000762559	1	0.34
16	GO:0017166	vinculin binding	0.999991	0.000764478	1	0.34
17	GO:0008092	cytoskeletal protein binding	0.999765	0.000968342	1	0.37
18	GO:0005178	integrin binding	0.999878	0.00138755	1	0.41
19	GO:0038023	signaling receptor activity	0.999599	0.00145832	1	0.41
20	GO:0060089	molecular transducer activity	0.999599	0.00145832	1	0.41
Additional RDC identified in this article
	node_name	raw_p_underrep	raw_p_overrep	FWER_underrep	FWER_overrep
1	GO:0005515	protein binding	1	5.90752e-08	1	0
2	GO:0005488	binding	0.999982	5.99354e-05	1	0.04
3	GO:0008092	cytoskeletal protein binding	0.999976	0.000118947	1	0.08
4	GO:0015459	potassium channel regulator activity	0.999988	0.000389797	1	0.17
5	GO:0042802	identical protein binding	0.99984	0.000518851	1	0.21
6	GO:0044325	ion channel binding	0.999936	0.000837199	1	0.29
7	GO:0030554	adenyl nucleotide binding	0.999315	0.00235195	1	0.53
8	GO:0008066	glutamate receptor activity	0.999939	0.0026807	1	0.58
9	GO:0008266	poly(U) RNA binding	0.999939	0.0026807	1	0.58
10	GO:0004788	thiamine diphosphokinase activity	1	0.00296141	1	0.98
11	GO:0005043	netrin receptor activity involved in chemorepulsion	1	0.00296141	1	0.98
12	GO:0030975	thiamine binding	1	0.00296141	1	0.98
13	GO:0035598	N6-threonylcarbomyladenosine methylthiotransferase activity	1	0.00296141	1	0.98
14	GO:0061712	tRNA (N(6)-L-threonylcarbamoyladenosine(37)-C(2))-methylthiotransferase	1	0.00296141	1	0.98
15	GO:0098918	structural constituent of synapse	0.999923	0.003106	1	0.98
16	GO:0008187	poly-pyrimidine tract binding	0.999914	0.00332973	1	0.98
17	GO:0051393	alpha-actinin binding	0.999905	0.00356078	1	0.98
18	GO:0071889	14-3-3 protein binding	0.999895	0.0037991	1	0.98
19	GO:0015631	tubulin binding	0.999277	0.00446644	1	0.98
20	GO:0016247	channel regulator activity	0.999658	0.00448964	1	0.98

### Sheet: 4. biological_process_genes_TTR
Analysis Type:	PANTHER Overrepresentation Test (Released 20231017)
Annotation Version and Release Date:	GO Ontology database DOI: 10,5281/zenodo,8436609 Released 2023-10-09
Analyzed List:	gene_names_in_TTR,txt (Mus musculus)
Reference List:	Mus musculus (all genes in database)
Test Type:	FISHER
Correction:	FDR
GO biological process complete	Mus musculus - REFLIST (21983)	gene_names_in_TTR,txt (8018)	gene_names_in_TTR,txt (expected)	gene_names_in_TTR,txt (over/under)	gene_names_in_TTR,txt (fold Enrichment)	gene_names_in_TTR,txt (raw P-value)	gene_names_in_TTR,txt (FDR)
G protein-coupled receptor signaling pathway (GO:0007186)	1876	893	684.25	+	1.31	1.28e-11	1.99e-07
sensory perception of smell (GO:0007608)	1160	549	423.09	+	1.3	3.39e-07	0.000479
sensory perception of chemical stimulus (GO:0007606)	1261	588	459.93	+	1.28	5.82e-07	0.000696
sensory perception (GO:0007600)	1667	758	608.02	+	1.25	2.29e-07	0.000444
nervous system process (GO:0050877)	2213	974	807.16	+	1.21	3.3e-07	0.000513
system process (GO:0003008)	2784	1194	1015.43	+	1.18	6.23e-07	0.000692
response to chemical (GO:0042221)	3896	1627	1421.01	+	1.14	4.79e-07	0.000621
cellular response to stimulus (GO:0051716)	6792	2709	2477.29	+	1.09	2.13e-06	0.00221
biological regulation (GO:0065007)	12632	4871	4607.35	+	1.06	3.25e-07	0.000561
regulation of biological process (GO:0050789)	12251	4713	4468.39	+	1.05	2.46e-06	0.00239
cellular process (GO:0009987)	15387	5904	5612.2	+	1.05	6.95e-10	2.16e-06
biological_process (GO:0008150)	20724	7706	7558.8	+	1.02	8.82e-11	3.43e-07
