## Supplementary material for "Linear Interaction Between Replication and Transcription Shapes DNA Break Dynamics at Recurrent DNA Break Clusters": Table S5

### Sheet: Table notes
Table S4. RDC location, replication pattern of the DNA sequences beneath, and DNA:RNA hybrids peaks within RDC
1. The replication pattern of DNA sequences beneath the RDC was elucidated through high-resolution Repli-seq with APH-treated NPC.
2. The number of significant DRIP-seq and DRIPc-seq peaks is annotated in this table.
3. Comparison of RDCs used in this manuscript versus RDCs described in Wei et al. 2016 and Wei et al. 2018 is annotated in the last two columns
4. For each RDC, the number of junction with an Dcen or Dtel orientation is shown in this table.
4. The table shows coordinates of the mm10 genome build.

### Sheet: Table S4
RDCChrom	RDCstart	RDCend	Gene (RDC) name	Dcen count	Dtel count	DSB Peak shape	Replication direction	Biphasic	Replication Feature	DRIP peaks	DRIPc_stranded	DRIPc_dual_strand
chr1	3278001	3638001	Xkr4 (RDC-chr1-3.4)	99	99	Twin	Inward-moving	FALSE	No feature defined	0	7	3
chr1	25069025	25793140	Adgrb3 (RDC-chr1-25.4)	294	215	Twin	Inward-moving	FALSE	TTR, broad CTR	0	8	5
chr1	33414448	34325953	Dst (RDC-chr1-33.9)	207	334	Largely overlap	Complex	FALSE	IZ, TTR, TZ	3	45	15
chr1	61632243	62827698	Pard3b (RDC-chr1-62.3)	521	645	Double Twin	Inward-moving	FALSE	TTR, CTR	0	18	8
chr1	68047571	69090635	Erbb4 (RDC-chr1-68.6)	381	383	Double Twin	Inward-moving	FALSE	TTR, broad CTR	0	7	6
chr1	89387657	89916453	Agap1 (RDC-chr1-89.7)	141	108	Twin	inward-moving	TRUE	IZ, TTR	0	134	9
chr1	123467712	124012362	Dpp10 (RDC-chr1-123.7)	161	191	Twin	Undefined	TRUE	Broad CTR	0	0	0
chr1	126146833	126780833	Nckap5 (RDC-chr1-126.5)	124	230	Twin	Inward-moving	FALSE	TTR, CTR	0	2	0
chr1	176615202	177384213	Akt3 (RDC-chr1-177)	163	234	Twin	Inward-moving	FALSE	TTR, TZ	4	20	5
chr1	178517903	179636549	Smyd3 (RDC-chr1-179.1)	423	453	Twin	Inward-moving	TRUE	IZ, TTR, CTR	0	2	2
chr10	3962001	4429976	Plekhg1 (RDC-chr10-4.2)	116	130	Largely overlap	Outward-moving	FALSE	IZ, TTR	3	3	3
chr10	8684060	9672828	Samd5 (RDC-chr10-9.2)	395	257	Largely overlap	Inward-moving	TRUE	IZ, TTR, CTR	1	8	13
chr10	12494331	12898331	Utrn (RDC-chr10-12.7)	76	154	Single	Left-moving	FALSE	TTR, CTR	0	6	2
chr10	28057311	28505128	Ptprk (RDC-chr10-28.3)	121	112	Twin	Inward-moving	FALSE	TTR, CTR	0	5	3
chr10	31828018	32840929	Nkain2 (RDC-chr10-32.3)	455	383	Twin	Inward-moving	FALSE	TTR, broad CTR	0	1	1
chr10	49226285	49647532	Grik2 (RDC-chr10-49.5)	171	150	Twin	Undefined	FALSE	Broad CTR	0	2	0
chr10	73336611	74261936	Pcdh15 (RDC-chr10-73.8)	307	307	Twin	Undefined	FALSE	Broad CTR	0	0	3
chr10	90437522	90958154	Anks1b (RDC-chr10-90.7)	70	136	Single	Left-moving	FALSE	TTR	0	2	4
chr10	109663719	110358077	Nav3 (RDC-chr10-110.1)	205	207	Twin	Inward-moving	FALSE	TTR, CTR	0	1	2
chr10	119377165	120490670	Grip1 (RDC-chr10-119.9)	330	319	Twin	Complex	FALSE	IZ, TTR, TZ	0	54	20
chr11	35797732	36141732	Tenm2 (RDC-chr11-35.9)	194	77	Single	Undefined	UNDEFINED	TTR, IZ, CTR	0	30	4
chr11	47145855	47772127	Sgcd (RDC-chr11-47.4)	230	195	Twin	Inward-moving	TRUE	Broad CTR	0	0	0
chr11	86456165	86796511	NA (RDC-chr11-86.6)	227	169	Single	Undefined	FALSE	IZ	6	6	3
chr11	88310475	88674475	Msi2 (RDC-chr11-88.4)	155	127	Largely overlap	inward-moving	FALSE	IZ, TTR, TZ	0	117	9
chr11	108751437	109074413	Cep112 (RDC-chr11-108.9)	180	258	Largely overlap	Left-moving	FALSE	IZ, TTR	8	16	0
chr11	113519211	113779211	Slc39a11 (RDC-chr11-113.7)	81	129	Largely overlap	Left-moving	FALSE	IZ, TTR	7	19	2
chr12	3350001	5499904	Klhl29 (RDC-chr12-4.4)	375	351	Largely overlap	Complex	FALSE	IZ, TTR, TZ	17	55	17
chr12	34277457	34790819	Hdac9 (RDC-chr12-34.5)	158	151	Twin	Inward-moving	FALSE	TTR, broad CTR	0	2	1
chr12	41000568	41904183	Immp2l (RDC-chr12-41.4)	343	315	Twin	Inward-moving	FALSE	TTR, broad CTR	0	0	1
chr12	53222915	54128841	Npas3 (RDC-chr12-53.7)	427	448	Twin	Inward-moving	FALSE	TTR, CTR	0	45	12
chr12	66525620	67214642	Mdga2 (RDC-chr12-66.9)	235	236	Twin	Inward-moving	FALSE	TTR, broad CTR	0	0	1
chr12	79590530	79866530	Rad51b (RDC-chr12-79.7)	60	107	Single	Undefined	TRUE	IZ, TTR	0	0	0
chr13	15475390	15765390	Gli3 (RDC-chr13-15.7)	68	80	Twin	Inward-moving	TRUE	IZ, TTR, TZ	1	0	0
chr13	23390303	23823898	NA (RDC-chr13-23.6)	160	158	Largely overlap	inward-moving	FALSE	IZ, TTR	0	0	30
chr13	29565555	29987330	Cdkal1 (RDC-chr13-29.8)	91	130	Largely overlap	Left-moving	FALSE	IZ, TTR	5	18	2
chr13	35980550	36599764	Fars2 (RDC-chr13-36.3)	155	157	Twin	Inward-moving	FALSE	IZ, TTR, TZ	0	3	3
chr13	45510675	46002783	Atxn1 (RDC-chr13-45.8)	103	116	Twin	inward-moving	FALSE	TTR, TZ	0	8	5
chr13	76659575	77348740	Mctp1 (RDC-chr13-77)	276	182	Largely overlap	Complex	FALSE	IZ, TTR	0	3	1
chr13	81090761	81661839	Adgrv1 (RDC-chr13-81.4)	175	127	Double Twin	Inward-moving	TRUE	IZ, TTR, CTR	2	56	16
chr13	102695867	103198650	Mast4 (RDC-chr13-102.9)	204	131	Single	Inward-moving	FALSE	IZ, TTR, TZ	0	9	2
chr13	109269609	109973177	Pde4d (RDC-chr13-109.6)	199	273	Twin	Inward-moving	TRUE	TTR, CTR	0	22	11
chr14	11555686	12464406	Ptprg (RDC-chr14-12)	389	414	Twin	Inward-moving	FALSE	IZ, TTR, CTR	0	22	5
chr14	20905296	21692452	Adk (RDC-chr14-21.3)	292	260	Single	Inward-moving	TRUE	IZ, TTR, TZ	6	15	8
chr14	25348098	25715542	Zmiz1 (RDC-chr14-25.6)	123	151	Largely overlap	Inward-moving	FALSE	IZ, TTR, TZ	5	107	21
chr14	27594833	28544111	Erc2 (RDC-chr14-28.1)	371	396	Twin	Inward-moving	FALSE	IZ, TTR, CTR	0	10	4
chr14	34752591	35504115	Grid1 (RDC-chr14-35.1)	316	210	Twin	Inward-moving	FALSE	TTR, CTR	1	3	1
chr14	38480743	39389435	Nrg3 (RDC-chr14-38.9)	641	460	Twin	Undefined	FALSE	Broad CTR	0	0	4
chr14	93022398	93877810	Pcdh9 (RDC-chr14-93.4)	401	366	Twin	Inward-moving	FALSE	IZ, broad CTR	0	4	4
chr14	116933509	117998238	Gpc6 (RDC-chr14-117.5)	550	739	Double Twin	Inward-moving	FALSE	IZ, TTR, broad CTR	0	15	6
chr15	8175909	8471909	Nipbl (RDC-chr15-8.3)	49	107	Twin	Left-moving	TRUE	TTR, CTR	2	11	5
chr15	30232297	31045342	Ctnnd2 (RDC-chr15-30.7)	267	426	Twin	Inward-moving	FALSE	TTR, CTR	0	13	2
chr15	47852193	48626954	Csmd3 (RDC-chr15-48.2)	119	97	Single	Undefined	FALSE	Broad CTR	0	0	1
chr15	72834278	73452278	Trappc9 (RDC-chr15-73.2)	125	264	Largely overlap	Complex	TRUE	IZ, TTR	3	34	3
chr15	85874857	86359615	Tbc1d22a (RDC-chr15-86.2)	187	91	Single	Right-moving	TRUE	TTR	5	44	21
chr16	5860828	7148390	Rbfox1 (RDC-chr16-6.5)	659	647	Twin	Complex	TRUE	TTR, broad CTR	0	0	4
chr16	24359159	25075069	Lpp (RDC-chr16-24.7)	292	262	Twin	Inward-moving	TRUE	IZ, TTR, TZ	2	15	1
chr16	39994764	41743871	Lsamp (RDC-chr16-40.9)	662	627	Largely overlap	Complex	FALSE	IZ, TTR, broad CTR	0	4	3
chr16	43164157	43682198	Zbtb20 (RDC-chr16-43.4)	123	226	Twin	Inward-moving	FALSE	TTR, CTR	0	15	2
chr16	66736091	67518859	Cadm2 (RDC-chr16-67.2)	399	440	Twin	Inward-moving	FALSE	broad CTR	0	1	3
chr17	3122001	3568001	Tiam2 (RDC-chr17-3.4)	138	174	Twin	Outward-moving	TRUE	IZ, TTR	1	5	0
chr17	10130838	10400439	Qk (RDC-chr17-10.3)	198	81	Single	inward-moving	FALSE	TTR	7	10	4
chr17	10694004	11325400	Park2 (RDC-chr17-11)	193	164	Single	inward-moving	TRUE	TTR, broad CTR	0	1	0
chr17	29943521	30607441	Btbd9 (RDC-chr17-30.2)	336	204	Single	Undefined	TRUE	IZ, TTR, TZ	3	40	22
chr17	50529166	50961697	Tbc1d5 (RDC-chr17-50.7)	108	65	Largely overlap	Inward-moving	FALSE	TTR, CTR	0	17	3
chr17	62594095	62897920	Efna5 (RDC-chr17-62.7)	112	96	Twin	Inward-moving	FALSE	IZ, TTR, TZ	2	12	1
chr17	66638929	67332414	Ptprm (RDC-chr17-67)	240	179	Twin	Inward-moving	FALSE	TTR, CTR	0	0	2
chr17	85911379	86710716	Prkce (RDC-chr17-86.3)	238	216	Twin	inward-moving	FALSE	TTR, TZ	1	9	3
chr17	90191045	90935940	Nrxn1 (RDC-chr17-90.6)	321	313	Twin	Complex	FALSE	IZ, TTR, CTR	0	9	7
chr18	24725887	25741441	Fhod3 (RDC-chr18-25.2)	484	354	Twin	Inward-moving	FALSE	IZ, TTR, CTR	0	22	8
chr18	35079809	35648322	Sil1 (RDC-chr18-35.4)	162	153	Twin	Inward-moving	FALSE	IZ, TTR, TZ	12	12	7
chr18	69351539	69729600	Tcf4 (RDC-chr18-69.5)	169	216	Twin	Inward-moving	FALSE	IZ, TTR, CTR	3	37	4
chr18	71467245	72154063	Dcc (RDC-chr18-71.8)	311	309	Twin	Inward-moving	FALSE	TTR, broad CTR	0	0	3
chr19	5659345	5930090	Malat1 (RDC-chr19-5.8)	190	148	Single	Undefined	FALSE	Broad IZ	7	43	11
chr19	30537206	31758334	Prkg1 (RDC-chr19-31.1)	960	844	Double Twin	Inward-moving	FALSE	TTR, broad CTR	3	2	1
chr2	40910131	41444131	Lrp1b (RDC-chr2-41.2)	237	109	Twin	Undefined	FALSE	Broad CTR	0	0	0
chr2	140629693	141193693	Macrod2 (RDC-chr2-141)	278	176	Twin	Undefined	Undefined	Broad CTR	1	1	2
chr2	161520688	162394688	Ptprt (RDC-chr2-161.9)	466	373	Twin	Inward-moving	FALSE	TTR, CTR	0	1	2
chr3	23980818	25119840	Naaladl2 (RDC-chr3-24.6)	663	608	Twin	Undefined	FALSE	TTR, broad CTR	0	0	2
chr3	25603625	26226793	Nlgn1 (RDC-chr3-25.9)	226	215	Twin	Inward-moving	FALSE	Broad CTR	0	3	5
chr3	55600850	55866850	Nbea (RDC-chr3-55.7)	117	54	Single	Right-moving	FALSE	IZ, TTR	0	2	2
chr3	86637151	87001151	Lrba (RDC-chr3-86.8)	83	139	Single	Left-moving	FALSE	IZ, TTR	2	15	7
chr3	87929409	89283752	Ash1l (RDC-chr3-88.6)	411	420	Largely overlap	Undefined	FALSE	Broad IZ, TTR, TZ	43	87	49
chr3	118709752	119239072	Dpyd (RDC-chr3-119)	152	166	Twin	Inward-moving	FALSE	TTR, CTR	0	0	1
chr3	126899641	127169641	Ank2 (RDC-chr3-127)	93	59	Single	Inward-moving	FALSE	IZ, TTR, TZ	0	13	3
chr3	141470001	142198017	Unc5c (RDC-chr3-141.8)	195	189	Largely overlap	Inward-moving	FALSE	IZ, TTR, CTR	0	0	2
chr3	148774650	149016650	Adgrl2 (RDC-chr3-148.9)	104	67	Single	Inward-moving	FALSE	IZ, TTR, CTR	1	13	4
chr3	156694898	157267476	Negr1 (RDC-chr3-157)	196	217	Twin	Inward-moving	FALSE	TTR, broad CTR	0	5	3
chr3	157943217	158381217	Lrrc7 (RDC-chr3-158.1)	120	88	Single	Right-moving	FALSE	TTR, CTR	3	5	2
chr4	20235563	20640853	Nkain3 (RDC-chr4-20.4)	157	126	Twin	Inward-moving	FALSE	Broad CTR	0	6	4
chr4	65361049	66158283	Astn2 (RDC-chr4-65.8)	417	260	Twin	inward-moving	FALSE	TTR, CTR	0	1	1
chr4	75982410	76430605	Ptprd (RDC-chr4-76.2)	137	127	Twin	Inward-moving	FALSE	TTR, CTR	0	4	3
chr4	89165882	89431882	Gm12610 (RDC-chr4-89.3)	153	81	Largely overlap	Outward-moving	FALSE	IZ, TTR	2	2	0
chr4	97726263	98162263	Nfia (RDC-chr4-98)	130	192	Single	Inward-moving	FALSE	IZ, TTR, TZ	2	19	5
chr4	103877743	104721596	Dab1 (RDC-chr4-104.3)	218	262	Twin	Undefined	TRUE	TTR	0	18	3
chr4	110165237	111142081	Agbl4 (RDC-chr4-110.6)	269	207	Largely overlap	Inward-moving	FALSE	TTR, broad CTR	0	10	1
chr4	128179907	128805907	Csmd2 (RDC-chr4-128.5)	170	291	Largely overlap	Left-moving	FALSE	TTR, TZ	7	38	16
chr4	142024145	142280145	Kazn (RDC-chr4-142.1)	111	46	Single	Right-moving	FALSE	TTR	0	24	3
chr4	149022902	149364902	Pex14 (RDC-chr4-149.2)	82	106	Single	Undefined	FALSE	Broad IZ	4	39	2
chr4	150172094	150736992	Rere (RDC-chr4-150.4)	170	181	Largely overlap	Inward-moving	FALSE	IZ, TTR, TZ	9	45	14
chr4	155045707	155628854	Prkcz (RDC-chr4-155.4)	145	173	Largely overlap	Undefined	FALSE	Broad IZ	11	40	4
chr5	4801299	5395770	Cdk14 (RDC-chr5-5.1)	132	140	Twin	Inward-moving	FALSE	TTR, CTR	0	12	5
chr5	19351232	20716247	Magi2 (RDC-chr5-20)	727	999	Twin	Inward-moving	TRUE	TTR, broad CTR	0	1	4
chr5	57697672	58187921	Pcdh7 (RDC-chr5-57.9)	171	188	Twin	inward-moving	FALSE	TTR, CTR	0	3	7
chr5	81005443	81848513	Adgrl3 (RDC-chr5-81.5)	368	394	Twin	Inward-moving	FALSE	TTR, broad CTR	0	19	6
chr5	124849356	125575571	Tmem132b (RDC-chr5-125.2)	337	254	Largely overlap	Undefined	FALSE	Broad IZ, TTR, TZ	7	78	34
chr5	131124549	132622751	Auts2 (RDC-chr5-131.9)	1521	1415	Double Twin	Complex	TRUE	IZ, TTR, CTR	3	122	27
chr5	141204842	142250924	Sdk1 (RDC-chr5-141.7)	593	678	Double Twin	Inward-moving	FALSE	TTR, CTR	0	7	2
chr6	27547650	28079884	Grm8 (RDC-chr6-27.8)	80	78	Twin	Left-moving	TRUE	TTR, CTR	0	0	0
chr6	28616909	28929648	Snd1 (RDC-chr6-28.8)	38	85	Single	Inward-moving	FALSE	TTR, TZ	0	18	2
chr6	33304593	34030008	Exoc4 (RDC-chr6-33.6)	146	134	Twin	Inward-moving	FALSE	TTR, TZ	0	19	9
chr6	36682463	36937816	Ptn (RDC-chr6-36.8)	162	81	Largely overlap	Outward-moving	FALSE	IZ, TTR	6	4	2
chr6	43356544	43681540	Tpk1 (RDC-chr6-43.5)	36	41	Twin	Undefined	FALSE	Broad CTR	0	0	0
chr6	61184353	62344201	Ccser1 (RDC-chr6-61.8)	288	235	Twin	Inward-moving	TRUE	TTR, broad CTR	0	4	5
chr6	63273641	64700751	Grid2 (RDC-chr6-63.9)	338	326	Twin	Inward-moving	TRUE	TTR, broad CTR	0	0	2
chr6	76913847	78105173	Ctnna2 (RDC-chr6-77.5)	416	350	Twin	Inward-moving	FALSE	TTR, broad CTR	0	36	21
chr6	84526364	85095146	Exoc6b (RDC-chr6-84.8)	51	54	Twin	Inward-moving	FALSE	IZ, TTR, TZ	0	9	3
chr6	93635932	94297684	Magi1 (RDC-chr6-93.8)	184	113	Single	Inward-moving	FALSE	IZ, TTR, TZ	1	13	3
chr6	98890139	99623583	Foxp1 (RDC-chr6-99.2)	133	84	Double Twin	Inward-moving	FALSE	IZ, TTR, CTR	2	19	6
chr6	118551225	119138775	Cacna1c (RDC-chr6-118.9)	89	80	Twin	Inward-moving	FALSE	TTR, TZ	0	3	2
chr6	143815785	144682799	Sox5 (RDC-chr6-144.2)	214	189	Double Twin	inward-moving	FALSE	TTR, CTR	0	6	10
chr7	79412866	79729317	NA (RDC-chr7-79.5)	68	107	Twin	Undefined	FALSE	IZ	6	26	10
chr7	91364879	92091071	Dlg2 (RDC-chr7-91.7)	154	201	Twin	Inward-moving	FALSE	TTR, CTR	0	0	0
chr7	96192409	97481327	Tenm4 (RDC-chr7-96.8)	340	519	Largely overlap	Complex	TRUE	IZ, TTR, CTR, TZ	0	57	12
chr7	101948977	102398977	Stim1 (RDC-chr7-102.1)	205	97	Single	Undefined	FALSE	IZ	4	7	14
chr7	112246667	112937224	Tead1 (RDC-chr7-112.6)	219	269	Single	Undefined	FALSE	IZ, TTR	6	43	3
chr7	115417038	116230561	Sox6 (RDC-chr7-115.8)	385	249	Single	Inward-moving	FALSE	IZ, TTR, TZ	2	18	4
chr7	134626001	135206964	Dock1 (RDC-chr7-134.9)	195	167	Twin	Inward-moving	FALSE	IZ, TTR, TZ	1	7	4
chr8	11169821	11515821	Col4a2 (RDC-chr8-11.3)	220	219	Twin	inward-moving	FALSE	IZ, TTR	0	33	11
chr8	16195399	17451061	Csmd1 (RDC-chr8-16.8)	840	679	Twin	Undefined	FALSE	Broad CTR	0	1	2
chr8	18654748	18954178	Mcph1 (RDC-chr8-18.8)	131	124	Largely overlap	Outward-moving	TRUE	IZ, TTR	0	6	0
chr8	37910903	38447585	Sgcz (RDC-chr8-38.2)	191	163	Twin	Undefined	FALSE	Broad CTR	0	2	2
chr8	47911856	49011760	Tenm3 (RDC-chr8-48.5)	674	367	Single	Inward-moving	FALSE	IZ, TTR, TZ	0	26	8
chr8	49846651	50827667	1700019L22Rik (RDC-chr8-50.4)	221	221	Single	Undefined	FALSE	TTR, CTR	0	0	1
chr8	65665909	66267909	March1 (RDC-chr8-66)	159	154	Twin	Undefined	FALSE	Broad CTR	0	0	0
chr8	72703577	73168584	Large (RDC-chr8-72.8)	247	119	Single	Right-moving	FALSE	TTR, CTR	2	12	4
chr8	114385438	115357960	Wwox (RDC-chr8-114.8)	565	621	Twin	Inward-moving	FALSE	TTR, CTR	0	0	2
chr8	118230158	119432417	Cdh13 (RDC-chr8-118.8)	865	1015	Double Twin	Inward-moving	FALSE	TTR, CTR	2	7	3
chr8	120219124	120679898	Gse1 (RDC-chr8-120.4)	233	273	Twin	Undefined	TRUE	TTR	1	58	14
chr8	127039001	127638592	Pard3 (RDC-chr8-127.3)	326	257	Twin	Inward-moving	FALSE	TTR, TZ	1	13	9
chr9	13422212	13872212	Maml2 (RDC-chr9-13.7)	122	217	Single	Undefined	UNDEFINED	No feature defined	4	10	9
chr9	35109294	35536535	NA (RDC-chr9-35.4)	198	297	Largely overlap	Outward-moving	FALSE	IZ, TTR	7	7	1
chr9	56005322	56548965	Peak1 (RDC-chr9-56.3)	144	225	Largely overlap	Complex	FALSE	IZ, TTR, TZ	2	8	9
chr9	66969789	67409943	Tln2 (RDC-chr9-67.1)	216	96	Largely overlap	Complex	FALSE	IZ, TTR	6	9	1
chr9	68582793	69522698	Rora (RDC-chr9-69.1)	388	429	Twin	inward-moving	TRUE	TTR, CTR	2	19	8
chr9	109998604	110302604	Map4 (RDC-chr9-110.2)	114	117	Twin	Undefined	FALSE	IZ, TTR	3	29	11
chr9	116550313	117407466	Rbms3 (RDC-chr9-116.9)	374	347	Twin	Inward-moving	FALSE	TTR, CTR	0	5	7
chrX	83186328	83755151	Dmd (RDC-chrX-83.5)	130	72	Twin	Left-moving	FALSE	TTR, broad CTR	0	0	0
chrX	84333571	84908909	Dmd (RDC-chrX-84.6)	106	114	Twin	Inward-moving	FALSE	TTR, broad CTR	0	1	0
chrX	86929407	88063605	Il1rapl1 (RDC-chrX-87.4)	377	297	Twin	Undefined	FALSE	Broad CTR	0	1	0
chrX	120246719	120892499	Pcdh11x (RDC-chrX-120.6)	215	218	Twin	Undefined	FALSE	Broad CTR	0	0	0
chrX	129909490	130509784	Diaph2 (RDC-chrX-130.2)	108	149	Twin	Inward-moving	FALSE	TTR, CTR	0	0	1
chrX	169600365	170036255	Mid1 (RDC-chrX-169.9)	115	151	Single	Undefined	Undefined	IZ	6	2	7
