## Supplementary material for "Linear Interaction Between Replication and Transcription Shapes DNA Break Dynamics at Recurrent DNA Break Clusters": Table S6

### Sheet: Oligos
Primer name	Sequences	Purpose	Notes
Bio-chr6	/5Biosg/CTTGAACTCATCCTGGGATGCTAAG	LAM-HTGTS, BioPrimer for Chr6 bait	Modification: 5' Biotin
Bio-chr5	/5Biosg/TGTCCATACTTGGGAATTCCCTGG	LAM-HTGTS, BioPrimer for Chr5 bait	Modification: 5' Biotin
Bio-chr8	/5Biosg/GAATCTGAGGGCATAATAAACATA	LAM-HTGTS, BioPrimer for Chr8 bait	Modification: 5' Biotin
Bio-chr12	/5Biosg/CAGGTGCCAAGTTCTACCAACAAGC	LAM-HTGTS, BioPrimer for Chr12 bait	Modification: 5' Biotin
Bio-chr15	/5Biosg/GGCTCTCTCACTGAATTTGAAGTT	LAM-HTGTS, BioPrimer for Chr15 bait	Modification: 5' Biotin
Bio-chr17	/5Biosg/CATGGTTTATTCCATCTGCCTAT	LAM-HTGTS, BioPrimer for Chr17 bait	Modification: 5' Biotin
Red-chr6	TTCGGCTTCTGTTCTCTGAAAGAGC	LAM-HTGTS, RedPrimer for Chr6 bait	Require an additional P5 sequences (ACACTCTTTCCCTACACGACGCTCTTCCGATCT) at the 5' end
Red-chr5	ATGGTGGAGCGTGTCTTTAATCCC	LAM-HTGTS, RedPrimer for Chr5 bait	Require an additional P5 sequences (ACACTCTTTCCCTACACGACGCTCTTCCGATCT) at the 5' end
Red-chr8	TCCCAGTGTGTACTAGTATCAAGTTCT	LAM-HTGTS, RedPrimer for Chr8 bait	Require an additional P5 sequences (ACACTCTTTCCCTACACGACGCTCTTCCGATCT) at the 5' end
Red-chr12	CCTCTAAGATAAAAACTGGAAGTAGTT	LAM-HTGTS, RedPrimer for Chr12 bait	Require an additional P5 sequences (ACACTCTTTCCCTACACGACGCTCTTCCGATCT) at the 5' end
Red-chr15	GCCCTCAGAACTTTGGTACTTAGCT	LAM-HTGTS, RedPrimer for Chr15 bait	Require an additional P5 sequences (ACACTCTTTCCCTACACGACGCTCTTCCGATCT) at the 5' end
Red-chr17	CACCAGACAATGTTTGGTTGAT	LAM-HTGTS, RedPrimer for Chr17 bait	Require an additional P5 sequences (ACACTCTTTCCCTACACGACGCTCTTCCGATCT) at the 5' end
ssA-upper-TN	GCG ACT ATA GGG CAC GCG TGG TNN NNN-3AmMO	LAM-HTGTS, adaptor T/N	Modification: 3' AmMO
ssA-lower-A	5Phos-A CCA CGC GTG CCC TAT AGT CGC-3AmMO	LAM-HTGTS, adaptor A	Modification: 5' Phospho; 3' AmMO
AP2-I7	CTCGGCATTCCTGCTGAACCGCTCTTCCGATCTACTATAGGGCACGCGTGGT	LAM-HTGTS, 3' primer for Nested PCR	As described in https://doi.org/10.1038/nprot.2016.043
P7-I7	CAAGCAGAAGACGGCATACGAGATCGGTCTCGGCATTCCTGCTGAACCGCTCTTC	LAM-HTGTS, primer for Tagged PCR	As described in https://doi.org/10.1038/nprot.2016.043
P5-I5	AATGATACGGCGACCACCGAGATCTACACTCTTTCCCTACACGACGCTCTTCCGATCT	LAM-HTGTS, primer for Tagged PCR	As described in https://doi.org/10.1038/nprot.2016.043
P5-short primer	AATGATACGGCGACCACCGAGATCT	NGS library quantification	As described in https://doi.org/10.1038/nprot.2016.043
P7-short primer	CAAGCAGAAGACGGCATACGAGAT	NGS library quantification	As described in https://doi.org/10.1038/nprot.2016.043
sgRNA-chr6-upper	CACCGAGGGTTGGAAATGCTCGTA	LAM-HTGTS, upper sgRNA oligo for Chr6 bait	Underline: Overhang for pX330 cloning
sgRNA-chr6-lower	AAACTACGAGCATTTCCAACCCTC	LAM-HTGTS, lower sgRNA oligo for Chr6 bait	Underline: Overhang for pX330 cloning
sgRNA-chr5-upper	CACCGATAGTGAGTTAGGTCAGCCA	LAM-HTGTS, upper sgRNA oligo for Chr5 bait	Underline: Overhang for pX330 cloning
sgRNA-chr5-lower	AAACTGGCTGACCTAACTCACTATC	LAM-HTGTS, lower sgRNA oligo for Chr5 bait	Underline: Overhang for pX330 cloning
sgRNA-chr8-upper	CACCGTCGACCATATGCTAATCTT	LAM-HTGTS, upper sgRNA oligo for Chr8 bait	Underline: Overhang for pX330 cloning
sgRNA-chr8-lower	AAACAAGATTAGCATATGGTCGAC	LAM-HTGTS, lower sgRNA oligo for Chr8 bait	Underline: Overhang for pX330 cloning
sgRNA-chr12-upper	CACCGATTCCGCCAACCCTCGAGAT	LAM-HTGTS, upper sgRNA oligo for Chr12 bait	Underline: Overhang for pX330 cloning
sgRNA-chr12-lower	AAACATCTCGAGGGTTGGCGGAATC	LAM-HTGTS, lower sgRNA oligo for Chr12 bait	Underline: Overhang for pX330 cloning
sgRNA-chr15-upper	CACCGCAAGGTCAAGGTGAACACGT	LAM-HTGTS, upper sgRNA oligo for Chr15 bait	Underline: Overhang for pX330 cloning
sgRNA-chr15-lower	AAACACGTGTTCACCTTGACCTTGC	LAM-HTGTS, lower sgRNA oligo for Chr15 bait	Underline: Overhang for pX330 cloning
sgRNA-chr17-upper	CACCGTCCAGGGGTTCCTAGGTGTA	LAM-HTGTS, upper sgRNA oligo for Chr17 bait	Underline: Overhang for pX330 cloning
sgRNA-chr17-lower	AAACTACACCTAGGAACCCCTGGAC	LAM-HTGTS, lower sgRNA oligo for Chr17 bait	Underline: Overhang for pX330 cloning

### Sheet: Reagents
Item	Source	Purposes
dNTPs	Fisher Scientific, cat. no. 28406522, 2840502, 2840532, 2840512	LAM-HTGTS; GRO-seq; Repli-Seq
Phusion DNA polymerase	Thermo Scientific, cat. no. F530	LAM-HTGTS; GRO-seq
5X HF buffer for Phusion	Thermo Scientific, cat. no. F518	LAM-HTGTS; GRO-seq
PEG8000	Sigma Life Sciences, cat. no. P2139	LAM-HTGTS
Hexammine cobalt (III) chloride; HCC	Sigma Life Sciences, cat. no. H7891	LAM-HTGTS
Nuclease-free Milli-Q water	H2O, 0.22-μm filter, autoclaved	LAM-HTGTS; GRO-seq; Repli-Seq; PCR
20% (wt/vol) SDS solution	Sigma-Aldrich, cat. no. 05030-500ML-F	Buffer
Proteinase K	Roche, cat. no. 03115828001	Cell lysis; DNA extraction
Isopropanol	Carl Roth # 6752.3	DNA extraction
Ethanol	VWR #20821330	DNA extraction
NaCl	Fisher Chemicals #S/3160/65	Buffer
EDTA	Sigma#EDS-500	Buffer
Tris base	Sigma#T1503	Buffer
Dynabeads MyONE C1 streptavidin beads	Life Technologies, cat. no. 65002	LAM-HTGTS
T4 DNA ligase	Promega, cat. no. M1808	LAM-HTGTS
10× T4 DNA ligase buffer	Promega, cat. no. C126A	LAM-HTGTS
Agarose	Acros organics#3810.3	LAM-HTGTS; GRO-seq; Repli-Seq; PCR
100bp DNA ladder	Thermo Scientific #SM0241	LAM-HTGTS; GRO-seq; Repli-Seq; PCR
1-Kb DNA ladder	Thermo Scientific #SM0311	LAM-HTGTS; GRO-seq; Repli-Seq; PCR
6× DNA loading buffer	Thermo Scientific #R1161	LAM-HTGTS; GRO-seq; Repli-Seq; PCR
10X TBE buffer	home made	LAM-HTGTS; GRO-seq; Repli-Seq; PCR
Ethidium bromide	Carl Roth # 2218.4	LAM-HTGTS; GRO-seq; Repli-Seq; PCR
QIAquick gel extraction kit	Qiagen, cat. no. 28706	DNA extraction
Taq polymerase	Qiagen, cat. no.	LAM-HTGTS; GRO-seq; Repli-Seq; PCR
10X Taq polymerase buffer	Qiagen, cat. no.	LAM-HTGTS; GRO-seq; Repli-Seq; PCR
MgCl2	Sigma#M8266	GRO-seq
DTT	Thermo Scientific #R0861	GRO-seq
KCl	Sigma#P9333	GRO-seq
2% Sodium lauroyl sarcosinate	Sigma#61745	GRO-seq
SUPERase In RNase Inhibitor, 20 U/uL	Ambion/Invitrogen, cat. no. AM2696	GRO-seq
αBr-dU beads	Santa Cruz biotech, sc-32323-ac	GRO-seq
Acid phenol/chloroform	V:V=1:1 of the acid buffered phenol, pH=4.5, and chloroform	GRO-seq; RNA extraction
Tris buffered (pH 8.0) phenol/chloroform/Isoamyl alcohol (25::24::1)	Sigma #P2069	DNA extraction; RNA extraction
100 mM ATP, CTP, GTP	Promega#E6018/E6048/E6038	GRO-seq
100 mM BrUTP	Biotium#40033	GRO-seq
Trizo	Ambion#15596018	GRO-seq
Glyco-blue	Ambion/Invitrogen, AM9515	GRO-seq
RppH	New England BioLabs, cat. no. M0356S	GRO-seq
10xThermoPol buffer buffer	New England BioLabs, cat. no. B9004S	GRO-seq
T4 PNK	New England BioLabs, cat. no. M0201S	GRO-seq
T4 RNA ligase 1	New England BioLabs, cat. no. M0204S	GRO-seq
SuperScript™ III system for first strand synthesis	ThermoFisher Scientific, cat. no. 18080-051	GRO-seq
Micro Bio-Spin™ P-30 Gel Columns, Tris Buffer (RNase-free)	Bio-Rad, cat. no. 732-6250	GRO-seq
illustra MicroSpin G-25 Columns	GE Healthcare, 27-5325-01	GRO-seq
Agilent D1000 ScreenTape and loading dye	Agilent, cat. no. 5067- 5582 with D1000 Reagents (cat. no. 5067- 5583)	GRO-seq
Qubit dsDNA, High sensitivity	ThermoFIsher Scientific, cat. no. Q32854	GRO-seq
AMPure XP beads	Beckman Coulter, cat. no. A63881	GRO-seq
Luna Universal One-Step RT-qPCR Kit	New England BioLabs, cat. no. E3005L	NGS library QC
P5 primer 5′-AATGATACGGCGACCACCGAGATCTACACTCTTTCCCTACACGA-3′	Synthesized, desalt	NGS library QC
P7 primer 5′-CAAGCAGAAGACGGCATACGAGAT-3′	Synthesized, desalt	NGS library QC
20 X SSPE	3 M NaCl, 0.2 M NaH2PO4, 0.02 M EDTA	GRO-seq
Tween 20	Sigma#P1379	GRO-seq
UltraPure™ BSA (50 mg/ml)	ThermoFisher Scientific, cat. no. AM2616	GRO-seq
Polyvinylpyrrolidone	Sigma#P5288	GRO-seq
BrdUTP	Sigma #B5002	Repli-seq
αBr-dU antibodies	Santa Cruz#sc-32323	DRIP-seq; Repli-seq
Dynabeads	Invitrogen#65601	DRIP-seq; Repli-seq
S9.6 antibody	Millipore Sigma, cat. no. MABE1095 or isolated from hybridoma clone HB-8730	DRIP-seq and DRIPc-seq
Sodium acetate	Sigma-Aldrich, cat. no. S7899-100ML	DRIP-seq and DRIPc-seq
BSA	New England BioLabs, cat. no. B9001	DRIP-seq and DRIPc-seq
Spermidine	Sigma-Aldrich, cat. no. 05292-1ML-F	DRIP-seq and DRIPc-seq
Ribonuclease A	New England BioLabs, cat. no. M0297S	DRIP-seq and DRIPc-seq; Repli-seq
Ribonuclease H	New England BioLabs, cat. no. M0297S	DRIP-seq and DRIPc-seq
DNase I and DNase I 10× buffer	New England BioLabs, cat. no. M0303S	DRIP-seq and DRIPc-seq
iScript reverse transcription supermix	Bio-Rad, cat. no. 1708840	DRIP-seq and DRIPc-seq
DNA polymerase I	New England BioLabs, cat. no. M0209	DRIP-seq and DRIPc-seq
Escherichia coli DNA ligase	New England BioLabs, cat. no. M0205S	DRIP-seq and DRIPc-seq
β-Nicotinamide adenine dinucleotide sodium salt	Sigma-Aldrich, cat. no. N0632	DRIP-seq and DRIPc-seq
NEBNext® Ultra™ II DNA Library Prep Kit for Illumina	New England BioLabs, cat. no. E7645S	DRIP-seq and DRIPc-seq; Repli-seq
NEBNext Multiplex Oligos for Illumina	New England BioLab, cat. no. E7660S	DRIP-seq and DRIPc-seq; Repli-seq
Propidium iodide	Sigma-Aldrich, cat. no. P4170	Repli-Seq
Quick-DNA Microprep Kit	Zymo, cat. no. D3021	Repli-Seq
BsrGI-HF	New England BioLabs, cat. no. R3575S	DRIP-seq and DRIPc-seq
EcoRI-HF	New England BioLabs, cat. no. R3101S	DRIP-seq and DRIPc-seq
HindIII-HF	New England BioLabs, cat. no. R3104S	DRIP-seq and DRIPc-seq
SspI-HF	New England BioLabs, cat. no. R3132S	DRIP-seq and DRIPc-seq
XbaI	New England BioLabs, cat. no. R0145S	DRIP-seq and DRIPc-seq
Sodium phosphate, dibasic, anhydrous	Thermo Fisher Scientific, cat. no. S374-500	DRIP-seq and DRIPc-seq
DMEM, ES-cell grade, knock out	Gibco #10829-018	Cell culture; mouse ES cells (Xrcc4/p53-deficient)
ES grade, Heat inactivated fetal bovine serum	life Technologies #16141079	Cell culture; mouse ES cells (Xrcc4/p53-deficient)
LIF	Millipore ESG1107, 10^7Unit/mL	Cell culture; mouse ES cells (Xrcc4/p53-deficient)
Gelatin	ThermoFisher Scientific, cat. no. G1890	Cell culture
PBS, Mg2+ Ca2+ free	ThermoFisher Scientific, cat. no.14190144	Cell culture
GlutaMax	ThermoFisher Scientific, cat. no. 35050061	Cell culture
DMEM-F12	ThermoFisher Scientific, cat. no. 11330057	Cell culture
NeuroBasal	ThermoFisher Scientific, cat. no. 21103049	Cell culture; ES cell derived NPCs
Trypsin-EDTA (0,5 %), no Phenored	ThermoFisher Scientific, cat. no. 15400054	Cell culture
Accutase	EMD Millipore SF006	Cell culture
B27 minus retinyl acetate	ThermoFisher Scientific, cat. no. 12587-010	Cell culture; ES cell derived NPCs
Modified N2	Home-made	Cell culture; ES cell derived NPCs
NeuroBasal A	ThermoFisher Scientific, cat. no. 10888-022	Cell culture; ES cell derived NPCs
Gentamicin	ThermoFisher Scientific, cat. no. 15710-064	Cell culture; ES cell derived NPCs
recombinant human EGF	ThermoFisher Scientific, cat. no. PHG0314	Cell culture; ES cell derived NPCs
recombinant mouse PDGF-BB	ThermoFisher Scientific, cat. no. PMG0044	Cell culture; ES cell derived NPCs
recombinant mouse FGFb	ThermoFisher Scientific, cat. no. PMG0034	Cell culture; ES cell derived NPCs
Laminine	Sigma#L2020	Cell culture; ES cell derived NPCs
Poly-L-Ornithine	Sigma#P2533	Cell culture; ES cell derived NPCs
DMEM, high glucose (4.5 g/L)	ThermoFisher Scientific, cat. no. 10-013-CV	Cell culture; mouse embryonic fibroblasts
Fetal bovine serum (non-ES grade)heat inactivated	Life Technologies #10500064	Cell culture; mouse embryonic fibroblasts
1M HEPES	ThermoFisher Scientific, cat. no. 15630	Cell culture; mouse embryonic fibroblasts
100 X NEAA	ThermoFisher Scientific, cat. no. 11140	Cell culture; mouse embryonic fibroblasts
100 X Pen/Strep	ThermoFisher Scientific, cat. no. 15140-122	Cell culture; mouse embryonic fibroblasts
Beta-Mecaptoethanol	Sigma #M3148	Cell culture; mouse embryonic fibroblasts
Aphidicoline	Sigma#M3148	Cell culture; treatment
Doxycycline	Tebu-Bio#170BIA-D1469-1	Cell culture; treatment
DMSO	Acros Organics#414885000	Cell culture; treatment
Human Apo-Transferrin Protein, CF, 100 mg	R&D, cat. no. 3188-AT-100MG	Modified N2
Progesterone	Sigma-Aldrich, cat. no. P8783-1G	Modified N2
Putrescine dihydrochloride	Sigma-Aldrich, cat. no. P5780-5G	Modified N2
Sodium selenite	Sigma-Aldrich, cat. no. S5261-10G	Modified N2
Bovine Albumin Fraction V (7.5% solution)	ThermoFisher Scientific, cat. no. 15260037	Modified N2
Insulin solution human	Sigma-Aldrich, cat. no. I9278-5ML; 2.5 mg/mL	Modified N2
Boric acid	Sigma#B6768	Buffer
